# *Vibrio parahaemolyticus* T6SS2 effector repertoires

**DOI:** 10.1101/2022.11.17.516722

**Authors:** Daniel Tchelet, Kinga Keppel, Eran Bosis, Dor Salomon

**Author notes:** Address correspondence to Dor Salomon.

## Abstract

All strains of the marine bacterium *Vibrio parahaemolyticus* harbor a type VI secretion system (T6SS) named T6SS2, suggesting that this system plays an important role in the life cycle of this emerging pathogen. Although T6SS2 was recently shown to play a role in interbacterial competition, its effector repertoire remains unknown. Here, we employed proteomics to investigate the T6SS2 secretome of two *V. parahaemolyticus* strains, and we identified several antibacterial effectors encoded outside of the main T6SS2 gene cluster. We revealed two T6SS2-secreted proteins that are conserved in this species, indicating that they constitute the core secretome of T6SS2; other identified effectors are found only in subsets of strains, suggesting that they comprise an accessory effector arsenal of T6SS2. Remarkably, a conserved Rhs repeat-containing effector serves as a quality control checkpoint and is required for T6SS2 activity. Our results reveal the effector repertoire of a conserved T6SS, some of which have no known activity and have not been previously associated with T6SSs.
