## Supplementary Dataset S3 for "*Vibrio parahaemolyticus* T6SS2 effector repertoires"

### Sheet: Effector_Distribution
Genome ID	Genome Name	T2LipB	T2Rhs-Nuc	T2Hydro	T2Tme	T2LipA	T2Unkwn
1	Vibrio parahaemolyticus FDAARGOS_51	+	+
2	Vibrio parahaemolyticus FORC_008	+	+	+
3	Vibrio parahaemolyticus FORC_006	+	+	+		+	+
4	Vibrio parahaemolyticus FORC_004	+	+				+
5	Vibrio parahaemolyticus ATCC 17802	+	+			+
6	Vibrio parahaemolyticus FORC_014	+	+
7	Vibrio parahaemolyticus MAVP-Q	+	+	+
8	Vibrio parahaemolyticus CHN25	+	+	+
9	Vibrio parahaemolyticus FORC_023 378	+	+
10	Vibrio parahaemolyticus FORC_022	+	+	+
11	Vibrio parahaemolyticus FORC_018	+	+	+
12	Vibrio parahaemolyticus MVP1	+	+
13	Vibrio parahaemolyticus FDAARGOS_191	+	+	+
14	Vibrio parahaemolyticus MAVP-Q	+	+	+
15	Vibrio parahaemolyticus MAVP-R	+	+	+
16	Vibrio parahaemolyticus S107-1	+	+	+
17	Vibrio parahaemolyticus R14	+	+				+
18	Vibrio parahaemolyticus 20130629002S01	+	+
19	Vibrio parahaemolyticus R13	+	+				+
20	Vibrio parahaemolyticus PB1937	+	+
21	Vibrio parahaemolyticus FORC_072	+	+			+
22	Vibrio parahaemolyticus FORC_071	+	+	+	+
23	Vibrio parahaemolyticus 160807	+	+	+	+
24	Vibrio parahaemolyticus VPD14	+	+	+
25	Vibrio parahaemolyticus D3112	+	+	+	+
26	Vibrio parahaemolyticus Vb0624	+	+				+
27	Vibrio parahaemolyticus FDAARGOS_667	+	+	+
28	Vibrio parahaemolyticus FDAARGOS_662	+	+
29	Vibrio parahaemolyticus 2012AW-0154	+	+	+
30	Vibrio parahaemolyticus 19-021-D1	+	+	+	+
31	Vibrio parahaemolyticus AM43962	+	+			+
32	Vibrio parahaemolyticus 2015AW-0174	+	+
33	Vibrio parahaemolyticus AM51552	+	+	+
34	Vibrio parahaemolyticus AM46865	+	+
35	Vibrio parahaemolyticus 2012AW-0353	+	+	+
36	Vibrio parahaemolyticus 2014V-1125	+	+
37	Vibrio parahaemolyticus 2014V-1066	+	+
38	Vibrio parahaemolyticus 2013V-1244	+	+	+	+
39	Vibrio parahaemolyticus 2013V-1181	+	+	+
40	Vibrio parahaemolyticus 2013V-1136	+	+
41	Vibrio parahaemolyticus 2013V-1174	+	+		+	+
42	Vibrio parahaemolyticus 2013V-1146	+	+
43	Vibrio parahaemolyticus 2012AW-0224	+	+				+
44	Vibrio parahaemolyticus 2010V-1106	+	+
45	Vibrio parahaemolyticus 20140624012-1	+	+			+
46	Vibrio parahaemolyticus 20140722001-1	+	+	+		+
47	Vibrio parahaemolyticus 20140829008-1	+	+	+		+
48	Vibrio parahaemolyticus 20160303005-1	+	+
49	Vibrio parahaemolyticus 20151116002-3	+	+
50	Vibrio parahaemolyticus LVP1	+	+		+		+
51	Vibrio parahaemolyticus LVP2	+	+
52	Vibrio parahaemolyticus LVP66	+	+		+
53	Vibrio parahaemolyticus TJA114	+	+
54	Vibrio parahaemolyticus 20-082A3	+	+	+	+
55	Vibrio parahaemolyticus FB-11	+	+			+	+
56	Vibrio parahaemolyticus 64	+			+
57	Vibrio parahaemolyticus 20-082E4	+	+	+	+
58	Vibrio parahaemolyticus LH24	+	+	+	+
59	Vibrio parahaemolyticus LH80	+	+	+
60	Vibrio parahaemolyticus TJ-20	+	+			+
61	Vibrio parahaemolyticus TJ-187	+	+	+	+
62	Vibrio parahaemolyticus VP17	+	+
63	Vibrio parahaemolyticus VP120	+	+			+
64	Vibrio parahaemolyticus VP157	+	+		+	+
65	Vibrio parahaemolyticus DLM1805	+	+	+	+
66	Vibrio parahaemolyticus DLM1799	+	+				+
67	Vibrio parahaemolyticus XMM117	+
68	Vibrio parahaemolyticus XMO116	+	+
69	Vibrio parahaemolyticus DHO76	+	+	+
70	Vibrio parahaemolyticus substr. RIMD 2210633	+	+	+
71	Vibrio parahaemolyticus 10329	+	+
72	Vibrio parahaemolyticus BB22OP	+	+		+	+	+
73	Vibrio parahaemolyticus O1:K33 str. CDC_K4557	+	+			+
74	Vibrio parahaemolyticus O1:Kuk str. FDA_R31	+	+		+		+
75	Vibrio parahaemolyticus UCM-V493	+	+			+
	Total	75	73	31	17	15	11
